# BiasDB: A Comprehensive Database for Biased GPCR Ligands

**DOI:** 10.1101/742643

**Authors:** Christian Omieczynski, Trung Ngoc Nguyen, Dora Sribar, Lihua Deng, Dmitri Stepanov, David Schaller, Gerhard Wolber, Marcel Bermudez

## Abstract

G protein-coupled receptors transmit signals across membranes via interaction with intracellular binding partners. While there is an imprinted signaling profile for each receptor, biased ligands are able to shift intracellular pathways resulting in different recruitment profiles. We present the first comprehensive database of all literature-known biased ligands as a resource for medicinal chemistry and pharmacology. In addition to careful manual curation, we provide an analysis of the data. *BiasDB* is available at https://biasdb.drug-design.de/.
