## Supplementary material for "BiasDB: A Comprehensive Database for Biased GPCR Ligands": Molecular pairs BiasDB/drugbank

BiasDB ID	Smiles(BiasDB)	Drugbank ID	GENERIC_NAME	Smiles(Drugbank)	2D similarity	TanimotoCombo
102	CC(C)C[C@H]1C(=O)N2CCC[C@H]2[C@]2(O)O[C@](NC(=O)[C@@H]3C=C4c5cccc6[nH]c(Br)c(c56)C[C@H]4[NH+](C)C3)(C(C)C)C(=O)N12	DB01200	Bromocriptine	CC(C)C[C@H]1C(=O)N2CCC[C@H]2[C@]2(O)O[C@](NC(=O)[C@@H]3C=C4c5cccc6[nH]c(Br)c(c56)C[C@H]4[NH+](C)C3)(C(C)C)C(=O)N12	1.0	2.0
103	O=C1CCc2ccc(OCCCC[NH+]3CCN(c4cccc(Cl)c4Cl)CC3)cc2N1	DB01238	Aripiprazole	O=C1CCc2ccc(OCCCC[NH+]3CCN(c4cccc(Cl)c4Cl)CC3)cc2N1	1.0	2.0
104	CCC[NH+](CCc1cccs1)[C@H]1CCc2c(O)cccc2C1	DB05271	Rotigotine	CCC[NH+](CCc1cccs1)[C@H]1CCc2c(O)cccc2C1	1.0	2.0
105	CCN(CC)C(=O)N[C@H]1C=C2c3cccc4[nH]cc(c34)C[C@H]2[NH+](C)C1	DB00589	Lisuride	CCN(CC)C(=O)N[C@H]1C=C2c3cccc4[nH]cc(c34)C[C@H]2[NH+](C)C1	1.0	2.0
11	C[NH+]1C[C@H](C(=O)N[C@]2(C)O[C@@]3(O)[C@@H]4CCCN4C(=O)[C@H](Cc4ccccc4)N3C2=O)C=C2c3cccc4[nH]cc(c34)C[C@H]21	DB00696	Ergotamine	C[NH+]1C[C@H](C(=O)N[C@]2(C)O[C@@]3(O)[C@@H]4CCCN4C(=O)[C@H](Cc4ccccc4)N3C2=O)C=C2c3cccc4[nH]cc(c34)C[C@H]21	1.0	2.0
12	C[NH+]1C[C@H](C(=O)N[C@]2(C)O[C@@]3(O)[C@@H]4CCCN4C(=O)[C@H](Cc4ccccc4)N3C2=O)C[C@@H]2c3cccc4[nH]cc(c34)C[C@H]21	DB00320	Dihydroergotamine	C[NH+]1C[C@H](C(=O)N[C@]2(C)O[C@@]3(O)[C@@H]4CCCN4C(=O)[C@H](Cc4ccccc4)N3C2=O)C[C@@H]2c3cccc4[nH]cc(c34)C[C@H]21	1.0	2.0
13	C=CC[NH+]1C[C@H](C(=O)N(CCC[NH+](C)C)C(=O)NCC)C[C@@H]2c3cccc4[nH]cc(c34)C[C@H]21	DB00248	Cabergoline	C=CC[NH+]1C[C@H](C(=O)N(CCC[NH+](C)C)C(=O)NCC)C[C@@H]2c3cccc4[nH]cc(c34)C[C@H]21	1.0	2.0
149	CN(C)C(=O)NC1CCC(CC[NH+]2CCN(c3cccc(Cl)c3Cl)CC2)CC1	DB06016	Cariprazine	CN(C)C(=O)NC1CCC(CC[NH+]2CCN(c3cccc(Cl)c3Cl)CC2)CC1	1.0	2.0
15	CCC[NH+]1C[C@H](CSC)C[C@@H]2c3cccc4[nH]cc(c34)C[C@H]21	DB01186	Pergolide	CCC[NH+]1C[C@H](CSC)C[C@@H]2c3cccc4[nH]cc(c34)C[C@H]21	1.0	2.0
16	CC[C@@H](CO)NC(=O)[C@@H]1C=C2c3cccc4[nH]cc(c34)C[C@H]2[NH+](C)C1	DB00353	Methylergometrine	CC[C@@H](CO)NC(=O)[C@@H]1C=C2c3cccc4[nH]cc(c34)C[C@H]2[NH+](C)C1	1.0	2.0
167	CN(C)C(=O)NC1CCC(CC[NH+]2CCN(c3cccc(Cl)c3Cl)CC2)CC1	DB06016	Cariprazine	CN(C)C(=O)NC1CCC(CC[NH+]2CCN(c3cccc(Cl)c3Cl)CC2)CC1	1.0	2.0
181	CC(C)([NH3+])C(=O)N[C@H](Cc1c[nH]c2ccccc12)C(=O)N[C@H](Cc1c[nH]c2ccccc12)NC=O	DB13074	Macimorelin	CC(C)([NH3+])C(=O)N[C@H](Cc1c[nH]c2ccccc12)C(=O)N[C@H](Cc1c[nH]c2ccccc12)NC=O	1.0	2.0
195	CNC(=NC#N)NCCSCc1[nH]c[nH+]c1C	DB00501	Cimetidine	CNC(=NC#N)NCCSCc1[nH+]c[nH]c1C	0.7659574468085106	2.0
196	CNC(=C[N+](=O)[O-])NCCSCc1ccc(C[NH+](C)C)o1	DB00863	Ranitidine	CNC(=C[N+](=O)[O-])NCCSCc1ccc(C[NH+](C)C)o1	1.0	2.0
198	NC(N)=Nc1nc(CSCC/C(N)=N/S(N)(=O)=O)cs1	DB00927	Famotidine	NC(N)=Nc1nc(CSCCC(N)=NS(N)(=O)=O)cs1	1.0	2.0
217	CN1CC[N+](=C2Nc3cc(Cl)ccc3Nc3ccccc32)CC1	DB00363	Clozapine	CN1CC[N+](=C2Nc3cc(Cl)ccc3Nc3ccccc32)CC1	1.0	2.0
228	CC1O[C@@]2(CS1)C[NH+]1CCC2CC1	DB00185	Cevimeline	CC1O[C@@]2(CS1)C[NH+]1CCC2CC1	1.0	2.0
229	CC[C@@H]1C(=O)OC[C@@H]1Cc1cncn1C	DB01085	Pilocarpine	CC[C@@H]1C(=O)OC[C@@H]1Cc1cncn1C	1.0	2.0
243	C[NH+]1[C@H]2CC[C@@H]1CC(OC(=O)C(CO)c1ccccc1)C2	DB00572	Atropine	C[NH+]1[C@H]2CC[C@@H]1CC(OC(=O)C(CO)c1ccccc1)C2	1.0	2.0
243	C[NH+]1[C@H]2CC[C@@H]1CC(OC(=O)C(CO)c1ccccc1)C2	DB00424	Hyoscyamine	C[NH+]1[C@H]2CC[C@@H]1CC(OC(=O)[C@H](CO)c1ccccc1)C2	1.0	2.0
244	C[N+]1(C)[C@H]2CC(OC(=O)[C@H](CO)c3ccccc3)C[C@@H]1[C@H]1O[C@@H]21	DB11315	Methscopolamine	C[N+]1(C)[C@H]2CC(OC(=O)[C@H](CO)c3ccccc3)C[C@@H]1[C@H]1O[C@@H]21	1.0	2.0
245	C[NH+]1CCN(CC(=O)N2c3ccccc3C(=O)Nc3cccnc32)CC1	DB00670	Pirenzepine	C[NH+]1CCN(CC(=O)N2c3ccccc3C(=O)Nc3cccnc32)CC1	1.0	2.0
251	CO[C@]12CC[C@@]3(C[C@@H]1[C@](C)(O)C(C)(C)C)[C@H]1Cc4ccc(O)c5c4[C@@]3(CC[NH+]1CC1CC1)[C@H]2O5	DB00921	Buprenorphine	CO[C@]12CC[C@@]3(C[C@@H]1[C@](C)(O)C(C)(C)C)[C@H]1Cc4ccc(O)c5c4[C@@]3(CC[NH+]1CC1CC1)[C@H]2O5	1.0	2.0
272	C[NH2+]C[C@H](O)c1cccc(O)c1	DB00388	Phenylephrine	C[NH2+]C[C@H](O)c1cccc(O)c1	1.0	2.0
273	COc1ccc(OC)c(C(O)C(C)[NH3+])c1	DB00723	Methoxamine	COc1ccc(OC)c(C(O)C(C)[NH3+])c1	1.0	2.0
274	Cc1cc(C(C)(C)C)c(O)c(C)c1CC1=[NH+]CCN1	DB00935	Oxymetazoline	Cc1cc(C(C)(C)C)c(O)c(C)c1CC1=[NH+]CCN1	1.0	2.0
277	C[NH+](C)CCCN1c2ccccc2CCc2ccccc21	DB00458	Imipramine	C[NH+](C)CCCN1c2ccccc2CCc2ccccc21	1.0	2.0
278	C[NH2+]CCCN1c2ccccc2CCc2ccccc21	DB01151	Desipramine	C[NH2+]CCCN1c2ccccc2CCc2ccccc21	1.0	2.0
279	Clc1cccc(Cl)c1[NH+]=C1NCCN1	DB00575	Clonidine	Clc1cccc(Cl)c1[NH+]=C1NCCN1	1.0	2.0
280	NC(N)=N/N=C/c1c(Cl)cccc1Cl	DB00629	Guanabenz	NC(N)=NN=Cc1c(Cl)cccc1Cl	1.0	2.0
281	COc1nc(C)nc(Cl)c1N=C1NCCN1	DB09242	Moxonidine	COc1nc(C)nc(Cl)c1N=C1NCCN1	1.0	2.0
282	Brc1c(NC2=[NH+]CCN2)ccc2nccnc12	DB00484	Brimonidine	Brc1c(NC2=[NH+]CCN2)ccc2nccnc12	1.0	2.0
283	CC(C)[NH2+]CC(O)COc1cccc2ccccc12	DB00571	Propranolol	CC(C)[NH2+]CC(O)COc1cccc2ccccc12	1.0	2.0
285	COc1ccccc1OCC[NH2+]CC(O)COc1cccc2[nH]c3ccccc3c12	DB01136	Carvedilol	COc1ccccc1OCC[NH2+]CC(O)COc1cccc2[nH]c3ccccc3c12	1.0	2.0
287	COCCc1ccc(OCC(O)C[NH2+]C(C)C)cc1	DB00264	Metoprolol	COCCc1ccc(OCC(O)C[NH2+]C(C)C)cc1	1.0	2.0
289	COC(=O)CCc1ccc(OCC(O)C[NH2+]C(C)C)cc1	DB00187	Esmolol	COC(=O)CCc1ccc(OCC(O)C[NH2+]C(C)C)cc1	1.0	2.0
294	CC(C)(C)[NH2+]CC(O)c1ccc(O)c(CO)c1	DB13139	Levosalbutamol	CC(C)(C)[NH2+]C[C@H](O)c1ccc(O)c(CO)c1	1.0	2.0
294	CC(C)(C)[NH2+]CC(O)c1ccc(O)c(CO)c1	DB01001	Salbutamol	CC(C)(C)[NH2+]CC(O)c1ccc(O)c(CO)c1	1.0	2.0
295	OCc1cc(C(O)C[NH2+]CCCCCCOCCCCc2ccccc2)ccc1O	DB00938	Salmeterol	OCc1cc(C(O)C[NH2+]CCCCCCOCCCCc2ccccc2)ccc1O	1.0	2.0
296	CCC([NH2+]C(C)C)C(O)c1ccc(O)c(O)c1	DB00221	Isoetarine	CCC([NH2+]C(C)C)C(O)c1ccc(O)c(O)c1	1.0	2.0
299	OC(C[NH2+]CC(O)C1CCc2cc(F)ccc2O1)C1CCc2cc(F)ccc2O1	DB04861	Nebivolol	OC(C[NH2+]CC(O)C1CCc2cc(F)ccc2O1)C1CCc2cc(F)ccc2O1	1.0	2.0
300	CC(C)(C)[NH2+]CC(O)c1cc(Cl)c(N)c(Cl)c1	DB01407	Clenbuterol	CC(C)(C)[NH2+]CC(O)c1cc(Cl)c(N)c(Cl)c1	1.0	2.0
301	CCC([NH2+]C(C)C)C(O)c1ccc(O)c2[nH]c(=O)ccc12	DB01366	Procaterol	CC[C@H]([NH2+]C(C)C)[C@H](O)c1ccc(O)c2[nH]c(=O)ccc12	1.0	2.0
303	CC(C)(C)[NH2+]CC(O)c1cc(O)cc(O)c1	DB00871	Terbutaline	CC(C)(C)[NH2+]CC(O)c1cc(O)cc(O)c1	1.0	2.0
304	COc1ccc(CC(C)[NH2+]CC(O)c2ccc(O)c(NC=O)c2)cc1	DB01274	Arformoterol	COc1ccc(C[C@@H](C)[NH2+]C[C@H](O)c2ccc(O)c(NC=O)c2)cc1	1.0	2.0
304	COc1ccc(CC(C)[NH2+]CC(O)c2ccc(O)c(NC=O)c2)cc1	DB00983	Formoterol	COc1ccc(CC(C)[NH2+]CC(O)c2ccc(O)c(NC=O)c2)cc1	1.0	2.0
305	CC(C)[NH2+]CC(O)COc1cccc2[nH]ccc12	DB00960	Pindolol	CC(C)[NH2+]CC(O)COc1cccc2[nH]ccc12	1.0	2.0
307	C[C@H](Cc1ccc(O)cc1)[NH2+]C[C@@H](O)c1cc(O)cc(O)c1	DB01288	Fenoterol	CC(Cc1ccc(O)cc1)[NH2+]CC(O)c1cc(O)cc(O)c1	1.0	2.0
310	C[C@@H](Cc1ccc(O)cc1)[NH2+]C[C@H](O)c1cc(O)cc(O)c1	DB01288	Fenoterol	CC(Cc1ccc(O)cc1)[NH2+]CC(O)c1cc(O)cc(O)c1	1.0	2.0
311	C[C@@H](Cc1ccc(O)cc1)[NH2+]C[C@@H](O)c1cc(O)cc(O)c1	DB01288	Fenoterol	CC(Cc1ccc(O)cc1)[NH2+]CC(O)c1cc(O)cc(O)c1	1.0	2.0
320	CC(Cc1ccc2c(c1)OCO2)[NH2+]CC(O)c1ccc(O)c(O)c1	DB06814	Protokylol	CC(Cc1ccc2c(c1)OCO2)[NH2+]CC(O)c1ccc(O)c(O)c1	1.0	2.0
329	C[NH+]1CC[C@]23CCCC[C@H]2[C@H]1Cc1ccc(O)cc13	DB00854	Levorphanol	C[NH+]1CC[C@]23CCCC[C@H]2[C@H]1Cc1ccc(O)cc13	1.0	2.0
330	Oc1ccc2c3c1O[C@H]1[C@@H](O)CC[C@@]4(O)[C@@H](C2)[NH+](CC2CCC2)CC[C@]314	DB00844	Nalbuphine	Oc1ccc2c3c1O[C@H]1[C@@H](O)CC[C@@]4(O)[C@@H](C2)[NH+](CC2CCC2)CC[C@]314	1.0	2.0
346	C=C1CC[C@@]2(O)[C@H]3Cc4ccc(O)c5c4[C@@]2(CC[NH+]3CC2CC2)[C@H]1O5	DB06230	Nalmefene	C=C1CC[C@@]2(O)[C@H]3Cc4ccc(O)c5c4[C@@]2(CC[NH+]3CC2CC2)[C@H]1O5	1.0	2.0
386	CCC(=O)N(c1ccccc1)C1(COC)CCN(CCn2nnn(CC)c2=O)CC1	DB00802	Alfentanil	CCC(=O)N(c1ccccc1)C1(COC)CCN(CCn2nnn(CC)c2=O)CC1	1.0	2.0
391	CCC(=O)N(c1ccccc1)C1CC[NH+](CCc2ccccc2)CC1	DB00813	Fentanyl	CCC(=O)N(c1ccccc1)C1CC[NH+](CCc2ccccc2)CC1	1.0	2.0
393	CCC(=O)N(c1ccccc1)C1(COC)CC[NH+](CCc2cccs2)CC1	DB00708	Sufentanil	CCC(=O)N(c1ccccc1)C1(COC)CC[NH+](CCc2cccs2)CC1	1.0	2.0
402	CN(C)C(=O)C(CC[NH+]1CCC(O)(c2ccc(Cl)cc2)CC1)(c1ccccc1)c1ccccc1	DB00836	Loperamide	CN(C)C(=O)C(CC[NH+]1CCC(O)(c2ccc(Cl)cc2)CC1)(c1ccccc1)c1ccccc1	1.0	2.0
403	C[NH+]1CC[C@]23c4c5ccc(O)c4O[C@H]2[C@@H](O)C=C[C@H]3[C@H]1C5	DB00295	Morphine	C[NH+]1CC[C@]23c4c5ccc(O)c4O[C@H]2[C@@H](O)C=C[C@H]3[C@H]1C5	1.0	2.0
407	C[C@H]1C[NH2+]CCc2ccc(Cl)cc21	DB04871	Lorcaserin	C[C@H]1C[NH2+]CCc2ccc(Cl)cc21	1.0	2.0
58	[NH3+]C[C@@H]1O[C@H](O[C@@H]2[C@@H](CO)O[C@@H](O[C@@H]3[C@@H](O)[C@H]([NH3+])C[C@H]([NH3+])[C@H]3O[C@H]3O[C@H](C[NH3+])[C@@H](O)[C@H](O)[C@H]3[NH3+])[C@@H]2O)[C@H]([NH3+])[C@@H](O)[C@@H]1O	DB00452	Framycetin	[NH3+]C[C@@H]1O[C@H](O[C@@H]2[C@@H](CO)O[C@@H](O[C@@H]3[C@@H](O)[C@H]([NH3+])C[C@H]([NH3+])[C@H]3O[C@H]3O[C@H](C[NH3+])[C@@H](O)[C@H](O)[C@H]3[NH3+])[C@@H]2O)[C@H]([NH3+])[C@@H](O)[C@@H]1O	1.0	2.0
62	CCCCCc1cc(O)c2c(c1)OC(C)(C)[C@@H]1CCC(C)=C[C@@H]21	DB00470	Dronabinol	CCCCCc1cc(O)c2c(c1)OC(C)(C)[C@@H]1CCC(C)=C[C@@H]21	1.0	2.0
94	C[NH+]1CCc2cccc3c2[C@H]1Cc1ccc(O)c(O)c1-3	DB00714	Apomorphine	C[NH+]1CCc2cccc3c2[C@H]1Cc1ccc(O)c(O)c1-3	1.0	2.0
439	Cc1c(Cl)cccc1N1CC[NH+](CCCCOc2ccc3c(c2)NC(=O)CC3)CC1	DB01238	Aripiprazole	O=C1CCc2ccc(OCCCC[NH+]3CCN(c4cccc(Cl)c4Cl)CC3)cc2N1	0.8524590163934426	1.999
276	C[NH+](C)CCC=C1c2ccccc2CCc2ccccc21	DB00321	Amitriptyline	C[NH+](C)CCC=C1c2ccccc2CCc2ccccc21	1.0	1.998
59	[NH3+]C[C@H]1O[C@H](O[C@@H]2[C@@H]([NH3+])C[C@@H]([NH3+])[C@H](O[C@H]3O[C@H](CO)[C@@H](O)[C@H]([NH3+])[C@H]3O)[C@H]2O)[C@H]([NH3+])C[C@@H]1O	DB00684	Tobramycin	[NH3+]C[C@H]1O[C@H](O[C@@H]2[C@@H]([NH3+])C[C@@H]([NH3+])[C@H](O[C@H]3O[C@H](CO)[C@@H](O)[C@H]([NH3+])[C@H]3O)[C@H]2O)[C@H]([NH3+])C[C@@H]1O	1.0	1.996
196	CNC(=C[N+](=O)[O-])NCCSCc1ccc(C[NH+](C)C)o1	DB00585	Nizatidine	CNC(=C[N+](=O)[O-])NCCSCc1csc(C[NH+](C)C)n1	0.603448275862069	1.99
276	C[NH+](C)CCC=C1c2ccccc2CCc2ccccc21	DB09167	Dosulepin	C[NH+](C)CC/C=C1\c2ccccc2CSc2ccccc21	0.6578947368421053	1.987
276	C[NH+](C)CCC=C1c2ccccc2CCc2ccccc21	DB00924	Cyclobenzaprine	C[NH+](C)CCC=C1c2ccccc2C=Cc2ccccc21	0.6176470588235294	1.984
277	C[NH+](C)CCCN1c2ccccc2CCc2ccccc21	DB01242	Clomipramine	C[NH+](C)CCCN1c2ccccc2CCc2ccc(Cl)cc21	0.7631578947368421	1.979
277	C[NH+](C)CCCN1c2ccccc2CCc2ccccc21	DB01151	Desipramine	C[NH2+]CCCN1c2ccccc2CCc2ccccc21	0.6111111111111112	1.979
278	C[NH2+]CCCN1c2ccccc2CCc2ccccc21	DB00458	Imipramine	C[NH+](C)CCCN1c2ccccc2CCc2ccccc21	0.6111111111111112	1.979
369	Oc1ccc2c3c1O[C@H]1[C@@H](O)C=C[C@H]4[C@@H](C2)[NH2+]CC[C@]314	DB00295	Morphine	C[NH+]1CC[C@]23c4c5ccc(O)c4O[C@H]2[C@@H](O)C=C[C@H]3[C@H]1C5	0.6226415094339622	1.979
244	C[N+]1(C)[C@H]2CC(OC(=O)[C@H](CO)c3ccccc3)C[C@@H]1[C@H]1O[C@@H]21	DB00747	Scopolamine	CN1[C@H]2CC(OC(=O)[C@H](CO)c3ccccc3)C[C@@H]1[C@H]1O[C@@H]21	0.7083333333333334	1.977
276	C[NH+](C)CCC=C1c2ccccc2CCc2ccccc21	DB00540	Nortriptyline	C[NH2+]CCC=C1c2ccccc2CCc2ccccc21	0.6285714285714286	1.977
278	C[NH2+]CCCN1c2ccccc2CCc2ccccc21	DB01242	Clomipramine	C[NH+](C)CCCN1c2ccccc2CCc2ccc(Cl)cc21	0.48888888888888893	1.959
58	[NH3+]C[C@@H]1O[C@H](O[C@@H]2[C@@H](CO)O[C@@H](O[C@@H]3[C@@H](O)[C@H]([NH3+])C[C@H]([NH3+])[C@H]3O[C@H]3O[C@H](C[NH3+])[C@@H](O)[C@H](O)[C@H]3[NH3+])[C@@H]2O)[C@H]([NH3+])[C@@H](O)[C@@H]1O	DB01421	Paromomycin	[NH3+]C[C@@H]1O[C@H](O[C@@H]2[C@@H](CO)O[C@@H](O[C@@H]3[C@@H](O)[C@H]([NH3+])C[C@H]([NH3+])[C@H]3O[C@H]3O[C@H](CO)[C@@H](O)[C@H](O)[C@H]3[NH3+])[C@@H]2O)[C@H]([NH3+])[C@@H](O)[C@@H]1O	0.975609756097561	1.942
303	CC(C)(C)[NH2+]CC(O)c1cc(O)cc(O)c1	DB00816	Orciprenaline	CC(C)[NH2+]CC(O)c1cc(O)cc(O)c1	0.59375	1.939
436	O=C1CCc2ccc(OCCCC[NH+]3CCN(c4ccccc4C(F)(F)F)CC3)cc2N1	DB01238	Aripiprazole	O=C1CCc2ccc(OCCCC[NH+]3CCN(c4cccc(Cl)c4Cl)CC3)cc2N1	0.7121212121212122	1.938
12	C[NH+]1C[C@H](C(=O)N[C@]2(C)O[C@@]3(O)[C@@H]4CCCN4C(=O)[C@H](Cc4ccccc4)N3C2=O)C[C@@H]2c3cccc4[nH]cc(c34)C[C@H]21	DB13345	Dihydroergocristine	CC(C)[C@@]1(NC(=O)[C@@H]2C[C@@H]3c4cccc5[nH]cc(c45)C[C@H]3[NH+](C)C2)O[C@@]2(O)[C@@H]3CCCN3C(=O)[C@H](Cc3ccccc3)N2C1=O	0.8571428571428571	1.927
346	C=C1CC[C@@]2(O)[C@H]3Cc4ccc(O)c5c4[C@@]2(CC[NH+]3CC2CC2)[C@H]1O5	DB00704	Naltrexone	O=C1CC[C@@]2(O)[C@H]3Cc4ccc(O)c5c4[C@@]2(CC[NH+]3CC2CC2)[C@H]1O5	0.8035714285714286	1.921
59	[NH3+]C[C@H]1O[C@H](O[C@@H]2[C@@H]([NH3+])C[C@@H]([NH3+])[C@H](O[C@H]3O[C@H](CO)[C@@H](O)[C@H]([NH3+])[C@H]3O)[C@H]2O)[C@H]([NH3+])C[C@@H]1O	DB13270	Dibekacin	[NH3+]C[C@@H]1CC[C@@H]([NH3+])[C@@H](O[C@@H]2[C@@H]([NH3+])C[C@@H]([NH3+])[C@H](O[C@H]3O[C@H](CO)[C@@H](O)[C@H]([NH3+])[C@H]3O)[C@H]2O)O1	0.7083333333333334	1.911
277	C[NH+](C)CCCN1c2ccccc2CCc2ccccc21	DB00420	Promazine	C[NH+](C)CCCN1c2ccccc2Sc2ccccc21	0.6111111111111112	1.906
294	CC(C)(C)[NH2+]CC(O)c1ccc(O)c(CO)c1	DB01291	Pirbuterol	CC(C)(C)[NH2+]CC(O)c1ccc(O)c(CO)n1	0.5116279069767442	1.904
16	CC[C@@H](CO)NC(=O)[C@@H]1C=C2c3cccc4[nH]cc(c34)C[C@H]2[NH+](C)C1	DB01253	Ergometrine	C[C@@H](CO)NC(=O)[C@@H]1C=C2c3cccc4[nH]cc(c34)C[C@H]2[NH+](C)C1	0.8032786885245902	1.9
16	CC[C@@H](CO)NC(=O)[C@@H]1C=C2c3cccc4[nH]cc(c34)C[C@H]2[NH+](C)C1	DB00247	Methysergide	CCC(CO)NC(=O)[C@@H]1C=C2c3cccc4c3c(cn4C)C[C@H]2[NH+](C)C1	0.696969696969697	1.9
403	C[NH+]1CC[C@]23c4c5ccc(O)c4O[C@H]2[C@@H](O)C=C[C@H]3[C@H]1C5	DB00327	Hydromorphone	C[NH+]1CC[C@]23c4c5ccc(O)c4O[C@H]2C(=O)CC[C@H]3[C@H]1C5	0.5344827586206896	1.899
306	COc1ccc(C[C@@H](C)[NH2+]C[C@H](O)c2cc(O)cc(O)c2)cc1	DB01288	Fenoterol	CC(Cc1ccc(O)cc1)[NH2+]CC(O)c1cc(O)cc(O)c1	0.775	1.897
312	COc1ccc(C[C@H](C)[NH2+]C[C@H](O)c2cc(O)cc(O)c2)cc1	DB01288	Fenoterol	CC(Cc1ccc(O)cc1)[NH2+]CC(O)c1cc(O)cc(O)c1	0.775	1.897
313	COc1ccc(C[C@@H](C)[NH2+]C[C@@H](O)c2cc(O)cc(O)c2)cc1	DB01288	Fenoterol	CC(Cc1ccc(O)cc1)[NH2+]CC(O)c1cc(O)cc(O)c1	0.775	1.897
314	COc1ccc(C[C@H](C)[NH2+]C[C@@H](O)c2cc(O)cc(O)c2)cc1	DB01288	Fenoterol	CC(Cc1ccc(O)cc1)[NH2+]CC(O)c1cc(O)cc(O)c1	0.775	1.897
403	C[NH+]1CC[C@]23c4c5ccc(O)c4O[C@H]2[C@@H](O)C=C[C@H]3[C@H]1C5	DB00318	Codeine	COc1ccc2c3c1O[C@H]1[C@@H](O)C=C[C@H]4[C@@H](C2)[NH+](C)CC[C@]314	0.78	1.897
276	C[NH+](C)CCC=C1c2ccccc2CCc2ccccc21	DB00344	Protriptyline	C[NH2+]CCCC1c2ccccc2C=Cc2ccccc21	0.17021276595744683	1.89
277	C[NH+](C)CCCN1c2ccccc2CCc2ccccc21	DB00477	Chlorpromazine	C[NH+](C)CCCN1c2ccccc2Sc2ccc(Cl)cc21	0.5	1.886
277	C[NH+](C)CCCN1c2ccccc2CCc2ccccc21	DB00924	Cyclobenzaprine	C[NH+](C)CCC=C1c2ccccc2C=Cc2ccccc21	0.2727272727272727	1.885
278	C[NH2+]CCCN1c2ccccc2CCc2ccccc21	DB00420	Promazine	C[NH+](C)CCCN1c2ccccc2Sc2ccccc21	0.34883720930232553	1.884
287	COCCc1ccc(OCC(O)C[NH2+]C(C)C)cc1	DB00195	Betaxolol	CC(C)[NH2+]CC(O)COc1ccc(CCOCC2CC2)cc1	0.6808510638297872	1.884
287	COCCc1ccc(OCC(O)C[NH2+]C(C)C)cc1	DB09351	Levobetaxolol	CC(C)[NH2+]C[C@H](O)COc1ccc(CCOCC2CC2)cc1	0.6808510638297872	1.884
369	Oc1ccc2c3c1O[C@H]1[C@@H](O)C=C[C@H]4[C@@H](C2)[NH2+]CC[C@]314	DB00327	Hydromorphone	C[NH+]1CC[C@]23c4c5ccc(O)c4O[C@H]2C(=O)CC[C@H]3[C@H]1C5	0.3484848484848485	1.881
11	C[NH+]1C[C@H](C(=O)N[C@]2(C)O[C@@]3(O)[C@@H]4CCCN4C(=O)[C@H](Cc4ccccc4)N3C2=O)C=C2c3cccc4[nH]cc(c34)C[C@H]21	DB00320	Dihydroergotamine	C[NH+]1C[C@H](C(=O)N[C@]2(C)O[C@@]3(O)[C@@H]4CCCN4C(=O)[C@H](Cc4ccccc4)N3C2=O)C[C@@H]2c3cccc4[nH]cc(c34)C[C@H]21	0.71875	1.878
12	C[NH+]1C[C@H](C(=O)N[C@]2(C)O[C@@]3(O)[C@@H]4CCCN4C(=O)[C@H](Cc4ccccc4)N3C2=O)C[C@@H]2c3cccc4[nH]cc(c34)C[C@H]21	DB00696	Ergotamine	C[NH+]1C[C@H](C(=O)N[C@]2(C)O[C@@]3(O)[C@@H]4CCCN4C(=O)[C@H](Cc4ccccc4)N3C2=O)C=C2c3cccc4[nH]cc(c34)C[C@H]21	0.71875	1.878
276	C[NH+](C)CCC=C1c2ccccc2CCc2ccccc21	DB01239	Chlorprothixene	C[NH+](C)CC/C=C1/c2ccccc2Sc2ccc(Cl)cc21	0.5	1.878
369	Oc1ccc2c3c1O[C@H]1[C@@H](O)C=C[C@H]4[C@@H](C2)[NH2+]CC[C@]314	DB00318	Codeine	COc1ccc2c3c1O[C@H]1[C@@H](O)C=C[C@H]4[C@@H](C2)[NH+](C)CC[C@]314	0.4833333333333334	1.877
439	Cc1c(Cl)cccc1N1CC[NH+](CCCCOc2ccc3c(c2)NC(=O)CC3)CC1	DB09128	Brexpiprazole	O=c1ccc2ccc(OCCCC[NH+]3CCN(c4cccc5sccc45)CC3)cc2[nH]1	0.4430379746835442	1.873
103	O=C1CCc2ccc(OCCCC[NH+]3CCN(c4cccc(Cl)c4Cl)CC3)cc2N1	DB09128	Brexpiprazole	O=c1ccc2ccc(OCCCC[NH+]3CCN(c4cccc5sccc45)CC3)cc2[nH]1	0.4487179487179487	1.871
278	C[NH2+]CCCN1c2ccccc2CCc2ccccc21	DB00924	Cyclobenzaprine	C[NH+](C)CCC=C1c2ccccc2C=Cc2ccccc21	0.1428571428571428	1.869
276	C[NH+](C)CCC=C1c2ccccc2CCc2ccccc21	DB00458	Imipramine	C[NH+](C)CCCN1c2ccccc2CCc2ccccc21	0.42500000000000004	1.867
277	C[NH+](C)CCCN1c2ccccc2CCc2ccccc21	DB00540	Nortriptyline	C[NH2+]CCC=C1c2ccccc2CCc2ccccc21	0.26086956521739135	1.866
283	CC(C)[NH2+]CC(O)COc1cccc2ccccc12	DB00960	Pindolol	CC(C)[NH2+]CC(O)COc1cccc2[nH]ccc12	0.6590909090909091	1.865
305	CC(C)[NH2+]CC(O)COc1cccc2[nH]ccc12	DB00571	Propranolol	CC(C)[NH2+]CC(O)COc1cccc2ccccc12	0.6590909090909091	1.865
278	C[NH2+]CCCN1c2ccccc2CCc2ccccc21	DB00477	Chlorpromazine	C[NH+](C)CCCN1c2ccccc2Sc2ccc(Cl)cc21	0.2941176470588236	1.864
297	CCC([NH3+])C(O)c1ccc(O)c(O)c1	DB06707	Levonordefrin	C[C@H]([NH3+])[C@H](O)c1ccc(O)c(O)c1	0.6666666666666666	1.862
277	C[NH+](C)CCCN1c2ccccc2CCc2ccccc21	DB00321	Amitriptyline	C[NH+](C)CCC=C1c2ccccc2CCc2ccccc21	0.42500000000000004	1.861
278	C[NH2+]CCCN1c2ccccc2CCc2ccccc21	DB00540	Nortriptyline	C[NH2+]CCC=C1c2ccccc2CCc2ccccc21	0.41463414634146334	1.858
276	C[NH+](C)CCC=C1c2ccccc2CCc2ccccc21	DB01151	Desipramine	C[NH2+]CCCN1c2ccccc2CCc2ccccc21	0.2666666666666666	1.856
440	O=C1CCc2ccc(OCCCC[NH+]3CCC(c4cccc(Cl)c4Cl)CC3)cc2N1	DB01238	Aripiprazole	O=C1CCc2ccc(OCCCC[NH+]3CCN(c4cccc(Cl)c4Cl)CC3)cc2N1	0.696969696969697	1.856
106	CCC[NH+]1CCc2cccc3c2[C@H]1Cc1ccc(O)c(O)c1-3	DB00714	Apomorphine	C[NH+]1CCc2cccc3c2[C@H]1Cc1ccc(O)c(O)c1-3	0.6938775510204082	1.854
293	Cc1ccc(OCC(O)C(C)[NH2+]C(C)C)c2c1CCC2	DB00571	Propranolol	CC(C)[NH2+]CC(O)COc1cccc2ccccc12	0.3148148148148149	1.852
276	C[NH+](C)CCC=C1c2ccccc2CCc2ccccc21	DB01242	Clomipramine	C[NH+](C)CCCN1c2ccccc2CCc2ccc(Cl)cc21	0.346938775510204	1.85
59	[NH3+]C[C@H]1O[C@H](O[C@@H]2[C@@H]([NH3+])C[C@@H]([NH3+])[C@H](O[C@H]3O[C@H](CO)[C@@H](O)[C@H]([NH3+])[C@H]3O)[C@H]2O)[C@H]([NH3+])C[C@@H]1O	DB01172	Kanamycin	[NH3+]C[C@H]1O[C@H](O[C@@H]2[C@@H]([NH3+])C[C@@H]([NH3+])[C@H](O[C@H]3O[C@H](CO)[C@@H](O)[C@H]([NH3+])[C@H]3O)[C@H]2O)[C@H](O)[C@@H](O)[C@@H]1O	0.7727272727272727	1.849
278	C[NH2+]CCCN1c2ccccc2CCc2ccccc21	DB00321	Amitriptyline	C[NH+](C)CCC=C1c2ccccc2CCc2ccccc21	0.2666666666666666	1.848
295	OCc1cc(C(O)C[NH2+]CCCCCCOCCCCc2ccccc2)ccc1O	DB09082	Vilanterol	OCc1cc([C@@H](O)C[NH2+]CCCCCCOCCOCc2c(Cl)cccc2Cl)ccc1O	0.6666666666666666	1.846
275	c1ccc(C2CC2)c(OCC2=NCCN2)c1	DB04948	Lofexidine	CC(Oc1c(Cl)cccc1Cl)C1=NCCN1	0.2592592592592593	1.836
436	O=C1CCc2ccc(OCCCC[NH+]3CCN(c4ccccc4C(F)(F)F)CC3)cc2N1	DB09128	Brexpiprazole	O=c1ccc2ccc(OCCCC[NH+]3CCN(c4cccc5sccc45)CC3)cc2[nH]1	0.42500000000000004	1.836
244	C[N+]1(C)[C@H]2CC(OC(=O)[C@H](CO)c3ccccc3)C[C@@H]1[C@H]1O[C@@H]21	DB00572	Atropine	C[NH+]1[C@H]2CC[C@@H]1CC(OC(=O)C(CO)c1ccccc1)C2	0.5882352941176471	1.834
244	C[N+]1(C)[C@H]2CC(OC(=O)[C@H](CO)c3ccccc3)C[C@@H]1[C@H]1O[C@@H]21	DB00424	Hyoscyamine	C[NH+]1[C@H]2CC[C@@H]1CC(OC(=O)[C@H](CO)c1ccccc1)C2	0.5882352941176471	1.834
277	C[NH+](C)CCCN1c2ccccc2CCc2ccccc21	DB09167	Dosulepin	C[NH+](C)CC/C=C1\c2ccccc2CSc2ccccc21	0.30612244897959184	1.83
346	C=C1CC[C@@]2(O)[C@H]3Cc4ccc(O)c5c4[C@@]2(CC[NH+]3CC2CC2)[C@H]1O5	DB01192	Oxymorphone	C[NH+]1CC[C@]23c4c5ccc(O)c4O[C@H]2C(=O)CC[C@@]3(O)[C@H]1C5	0.5737704918032787	1.83
244	C[N+]1(C)[C@H]2CC(OC(=O)[C@H](CO)c3ccccc3)C[C@@H]1[C@H]1O[C@@H]21	DB09300	Butylscopolamine	CCCC[N+]1(C)[C@H]2CC(OC(=O)[C@H](CO)c3ccccc3)C[C@@H]1[C@H]1O[C@@H]21	0.75	1.828
329	C[NH+]1CC[C@]23CCCC[C@H]2[C@H]1Cc1ccc(O)cc13	DB00504	Levallorphan	C=CC[NH+]1CC[C@]23CCCC[C@H]2[C@H]1Cc1ccc(O)cc13	0.6666666666666666	1.826
283	CC(C)[NH2+]CC(O)COc1cccc2ccccc12	DB01210	Levobunolol	CC(C)(C)[NH2+]C[C@H](O)COc1cccc2c1CCCC2=O	0.4181818181818182	1.822
277	C[NH+](C)CCCN1c2ccccc2CCc2ccccc21	DB01239	Chlorprothixene	C[NH+](C)CC/C=C1/c2ccccc2Sc2ccc(Cl)cc21	0.23076923076923084	1.821
244	C[N+]1(C)[C@H]2CC(OC(=O)[C@H](CO)c3ccccc3)C[C@@H]1[C@H]1O[C@@H]21	DB00332	Ipratropium	CC(C)[N+]1(C)[C@H]2CC[C@@H]1CC(OC(=O)C(CO)c1ccccc1)C2	0.6470588235294118	1.818
287	COCCc1ccc(OCC(O)C[NH2+]C(C)C)cc1	DB01214	Metipranolol	CC(=O)Oc1c(C)cc(OCC(O)C[NH2+]C(C)C)c(C)c1C	0.38181818181818183	1.818
243	C[NH+]1[C@H]2CC[C@@H]1CC(OC(=O)C(CO)c1ccccc1)C2	DB11181	Homatropine	C[NH+]1[C@H]2CC[C@@H]1CC(OC(=O)C(O)c1ccccc1)C2	0.7045454545454546	1.816
278	C[NH2+]CCCN1c2ccccc2CCc2ccccc21	DB09167	Dosulepin	C[NH+](C)CC/C=C1\c2ccccc2CSc2ccccc21	0.18518518518518512	1.815
276	C[NH+](C)CCC=C1c2ccccc2CCc2ccccc21	DB01142	Doxepin	C[NH+](C)CC/C=C1/c2ccccc2COc2ccccc21	0.6756756756756757	1.814
346	C=C1CC[C@@]2(O)[C@H]3Cc4ccc(O)c5c4[C@@]2(CC[NH+]3CC2CC2)[C@H]1O5	DB01183	Naloxone	C=CC[NH+]1CC[C@]23c4c5ccc(O)c4O[C@H]2C(=O)CC[C@@]3(O)[C@H]1C5	0.6190476190476191	1.813
11	C[NH+]1C[C@H](C(=O)N[C@]2(C)O[C@@]3(O)[C@@H]4CCCN4C(=O)[C@H](Cc4ccccc4)N3C2=O)C=C2c3cccc4[nH]cc(c34)C[C@H]21	DB13345	Dihydroergocristine	CC(C)[C@@]1(NC(=O)[C@@H]2C[C@@H]3c4cccc5[nH]cc(c45)C[C@H]3[NH+](C)C2)O[C@@]2(O)[C@@H]3CCCN3C(=O)[C@H](Cc3ccccc3)N2C1=O	0.6153846153846154	1.812
27	CCNC(=O)[C@H]1O[C@@H](n2cnc3c(N)ncnc32)[C@H](O)[C@@H]1O	DB00640	Adenosine	Nc1ncnc2c1ncn2[C@@H]1O[C@H](CO)[C@@H](O)[C@H]1O	0.6037735849056604	1.807
276	C[NH+](C)CCC=C1c2ccccc2CCc2ccccc21	DB00420	Promazine	C[NH+](C)CCCN1c2ccccc2Sc2ccccc21	0.2666666666666666	1.807
278	C[NH2+]CCCN1c2ccccc2CCc2ccccc21	DB01239	Chlorprothixene	C[NH+](C)CC/C=C1/c2ccccc2Sc2ccc(Cl)cc21	0.12280701754385959	1.807
217	CN1CC[N+](=C2Nc3cc(Cl)ccc3Nc3ccccc32)CC1	DB00334	Olanzapine	Cc1cc2c(s1)Nc1ccccc1NC2=[N+]1CCN(C)CC1	0.5714285714285714	1.806
434	CCOc1cccc(N2CC[NH+](CCCCOc3ccc4c(c3)NC(=O)CC4)CC2)c1	DB01238	Aripiprazole	O=C1CCc2ccc(OCCCC[NH+]3CCN(c4cccc(Cl)c4Cl)CC3)cc2N1	0.6818181818181818	1.804
437	CCOc1cccc(N2CC[NH+](CCCCOc3ccc4c(c3)NC(=O)CC4)CC2)c1	DB01238	Aripiprazole	O=C1CCc2ccc(OCCCC[NH+]3CCN(c4cccc(Cl)c4Cl)CC3)cc2N1	0.6818181818181818	1.804
277	C[NH+](C)CCCN1c2ccccc2CCc2ccccc21	DB00344	Protriptyline	C[NH2+]CCCC1c2ccccc2C=Cc2ccccc21	0.16666666666666663	1.803
287	COCCc1ccc(OCC(O)C[NH2+]C(C)C)cc1	DB00335	Atenolol	CC(C)[NH2+]CC(O)COc1ccc(CC(N)=O)cc1	0.6222222222222222	1.801
101	O=C1CCc2ccc(OCCCC[NH+]3CCCN(c4cccc(Cl)c4Cl)CC3)cc2N1	DB01238	Aripiprazole	O=C1CCc2ccc(OCCCC[NH+]3CCN(c4cccc(Cl)c4Cl)CC3)cc2N1	0.9333333333333333	1.675
446	O=C1CCc2cc(OCCCC[NH+]3CCN(c4cccc(Cl)c4Cl)CC3)ccc2N1	DB01238	Aripiprazole	O=C1CCc2ccc(OCCCC[NH+]3CCN(c4cccc(Cl)c4Cl)CC3)cc2N1	0.8666666666666667	1.595
58	[NH3+]C[C@@H]1O[C@H](O[C@@H]2[C@@H](CO)O[C@@H](O[C@@H]3[C@@H](O)[C@H]([NH3+])C[C@H]([NH3+])[C@H]3O[C@H]3O[C@H](C[NH3+])[C@@H](O)[C@H](O)[C@H]3[NH3+])[C@@H]2O)[C@H]([NH3+])[C@@H](O)[C@@H]1O	DB03615	Ribostamycin	[NH3+]C[C@H]1O[C@H](O[C@@H]2[C@@H]([NH3+])C[C@@H]([NH3+])[C@H](O)[C@H]2O[C@@H]2O[C@H](CO)[C@@H](O)[C@H]2O)[C@H]([NH3+])[C@@H](O)[C@@H]1O	0.8809523809523809	1.454
